# Uncharacterized unicellular relatives reveal key gaps in sampling diversity for reconstructing animal origins

**DOI:** 10.64898/2026.10.06.756977

**Authors:** Alicia Jiménez-Valadez, Iñaki Ruiz-Trillo, Jennah E. Dharamshi, Cédric Berney

## Abstract

The origin of multicellular animals from unicellular ancestors remains a major evolutionary question. To address this transition, a reconstruction of the nature of the last unicellular ancestor of animals (LUAA) is key, and requires broad sampling of extant unicellular relatives, which together with animals form the clade Holozoa. Environmental surveys suggest that unicellular Holozoa diversity extends beyond the five groups with characterized members (Choanoflagellatea, Ichthyosporea, Filasterea, Corallochytrea, and Atreyea). However, the extent of the environmental diversity within and outside these groups remains unclear. To fill this gap, we here systematically re-evaluated Holozoa diversity using environmental 18S rDNA sequences compiled from updated datasets, including long-read metabarcoding surveys. We report nine uncharacterized lineages inside Holozoa (seven newly identified here), provisionally placed outside the described groups. We also uncovered a previously unreported diverse lineage deeper inside Opisthokonta, separate from Holozoa and Fungi. In addition, we identified 21 uncharacterized lineages within Choanoflagellatea and Ichthyosporea (eleven newly reported here). We used short-read metabarcoding datasets to characterize the environmental and geographical distributions of these lineages. Many are globally distributed and some can reach relative abundances comparable to those of the described groups, while others are restricted to specific environments. Our findings reveal substantial uncharacterized diversity missing from the cultured taxa used in comparative studies of animal origins. By placing this diversity in a phylogenetic and environmental context, our study will guide the targeted isolation efforts needed to broaden the taxon sampling available to reconstruct LUAA and unravel the unicellular-to-multicellular transition that gave rise to animals.
