## Supplementary material for "Uncharacterized unicellular relatives reveal key gaps in sampling diversity for reconstructing animal origins": Data S4

### Sheet: Data_S4
Lineage	Total number of reads across EukBank samples aggregated by environmental category
	Marine water	Marine ice	Marine sediment	Marine organism	Land water	Land freshwater	Land sediment	Land soil	Land organism
OPI1	17	0	28	0	0	58	71	25246	0
MAOP1	335621	0	2197	1304	0	10	1	0	0
MAOP2	17592	172	3082	142	38	6	316	22	0
HOL1	41	0	0	0	0	9	0	117	0
HOL2	83	0	942	30	0	0	0	0	0
HOL3	0	0	0	0	0	0	0	22	0
HOL4	64	0	0	0	0	29	183	14	0
Corallochytrea	111	0	238	0	0	4186	0	367	0
Filasterea (+ Atreyea)	1184	0	329	35	0	124	151	2176	27
Uncharacterized Ichthyosporea lineages (pooled)	3283	0	3558	62	46	73560	10119	6161	3
Ichthyosporea	332996	36	53664	10912	12	28945	2856	37853	141
Uncharacterized Choanoflagellatea lineages (pooled)	206402	80	2728	1959	1	32574	2830	7069	64
Choanoflagellatea	2347876	9790	18625	16589	224	67582	5661	16788	1196
